# Systematic dissection of epigenetic age acceleration in normal breast tissue reveals its link to estrogen signaling and cancer risk

**DOI:** 10.1101/2024.10.31.619735

**Authors:** Mary E. Sehl, Wenbin Guo, Collin Farrell, Natascia Marino, Jill E. Henry, Anna Maria Storniolo, Jeanette Papp, Jingyi Jessica Li, Steve Horvath, Matteo Pellegrini, Patricia A. Ganz

## Abstract

Breast aging encompasses intricate molecular and cellular changes that elevate cancer risk. Our study profiled DNA methylation and gene expression of 181 normal breast samples and systematically evaluated eight epigenetic clocks. We found that clocks trained using breast tissues demonstrate improved age prediction in normal breast tissue, and bias universally exists in epigenetic clocks, necessitating a proper definition of age acceleration. Cell composition analysis revealed significant age-related alterations and highlighted its distinct associations with age acceleration, including increased luminal epithelial and myoepithelial cells and reduced adipocytes and immune cells, connecting age acceleration to carcinogenesis from a cell compositional perspective. Additionally, CpG sites associated with age acceleration were enriched for estrogen receptor binding sites, providing a mechanistic link between estrogen exposure, accelerated aging, and cancer. These findings highlight the importance of cellular heterogeneity in epigenetic age estimates and the potential of age acceleration to guide for risk stratification and prevention strategies.
