## Supplementary Data 1 for "Systematic dissection of epigenetic age acceleration in normal breast tissue reveals its link to estrogen signaling and cancer risk"

SampleID	Age	BMI	Ethnicity	MenopausalStatus	AgeFirstPeriod	AgeMenopause	TotalMenstrualYears	AgeFirstLiveBirth	Gravidity	Parity	BreastFeedTotalMonths	SmokerEver	DrinkerCurrent	HRTever
K102418	28	19.8	Caucasian	Pre-menopausal	12	NA	16	NA	NA	NA	0	No	Yes	No
K102432	39	28.3	Caucasian	Pre-menopausal	14	NA	25	NA	1	0	0	No	Yes	No
K102457	48	28.3	Caucasian	Pre-menopausal	14	NA	34	NA	NA	NA	0	No	Yes	No
K102469	21	29.8	Caucasian	Pre-menopausal	12	NA	9	NA	NA	NA	0	Yes	No	No
K102503	27	18	Caucasian	Pre-menopausal	13	NA	14	NA	0	NA	0	No	Yes	No
K102685	27	26.1	Caucasian	Pre-menopausal	14	NA	13	NA	NA	NA	0	Yes	Yes	No
K104146	20	28.5	Caucasian	Pre-menopausal	12	NA	8	NA	NA	NA	0	No	No	No
K104171	19	20.9	Caucasian	Pre-menopausal	13	NA	6	NA	NA	NA	0	No	No	No
K104174	22	26.8	Caucasian	Pre-menopausal	12	NA	10	NA	NA	NA	0	No	Yes	No
K104287	19	20.4	Caucasian	Pre-menopausal	16	NA	3	NA	NA	NA	0	No	Yes	No
K104304	23	21.2	Caucasian	Pre-menopausal	13	NA	10	NA	NA	NA	0	No	Yes	No
K104306	22	21.6	Caucasian	Pre-menopausal	12	NA	10	NA	NA	NA	0	No	Yes	No
K104326	27	22.6	Caucasian	Pre-menopausal	12	NA	15	NA	NA	NA	0	No	Yes	No
K104349	40	27.1	Caucasian	Pre-menopausal	14	NA	26	NA	NA	NA	0	No	No	No
K104364	42	20.5	Caucasian	Pre-menopausal	14	NA	28	NA	NA	NA	0	Yes	Yes	No
K104370	70	27.5	Caucasian	Post-menopausal	13	57	44	NA	NA	NA	0	No	No	No
K104495	25	24	Caucasian	Pre-menopausal	14	NA	11	NA	NA	NA	0	No	No	No
K104497	42	22.3	Caucasian	Pre-menopausal	15	NA	27	NA	NA	NA	0	No	Yes	No
K104510	49	31.1	Caucasian	Pre-menopausal	13	NA	36	NA	NA	NA	0	No	Yes	No
K104562	59	28	Caucasian	Post-menopausal	12	53	41	29	2	2	22	Yes	Yes	Yes
K104613	58	43.8	Caucasian	Post-menopausal	12	51	39	31	4	2	36	No	No	No
K104729	51	30	Caucasian	Pre-menopausal	13	NA	38	23	2	2	0	Yes	No	No
K104750	49	38.6	Caucasian	Pre-menopausal	14	NA	35	22	2	2	16	No	Yes	No
K104839	49	23.4	Caucasian	Pre-menopausal	11	NA	38	NA	NA	NA	0	No	Yes	No
K104865	40	45.4	Caucasian	Post-menopausal	12	NA	28	NA	NA	NA	0	Yes	Yes	No
K104888	77	24.8	Caucasian	Post-menopausal	10	36	26	25	3	3	0	Yes	Yes	No
K104914	61	20.3	Caucasian	Post-menopausal	13	NA	48	25	3	3	6	No	Yes	Yes
K104944	47	43.6	Caucasian	Pre-menopausal	10	NA	37	23	6	5	37	No	Yes	No
K105022	38	27.5	Caucasian	Pre-menopausal	15	NA	23	28	5	3	36	No	Yes	No
K105037	54	23.7	Hispanic	Post-menopausal	14	48	34	NA	NA	NA	0	Yes	Yes	No
K105056	43	24	Caucasian	Pre-menopausal	12	NA	31	NA	NA	NA	0	No	Yes	No
K105059	51	24.7	Hispanic	Post-menopausal	12	49	37	29	2	2	24	No	Yes	No
K105076	41	24.6	Caucasian	Pre-menopausal	11	NA	30	35	6	2	14	No	Yes	No
K105078	40	21.3	Caucasian	Pre-menopausal	13	NA	27	28	3	3	5	No	Yes	No
K105099	59	24.9	Caucasian	Post-menopausal	10	48	38	31	2	3	4	No	Yes	Yes
K105109	53	21.5	Caucasian	Pre-menopausal	13	NA	40	28	8	4	20	No	Yes	No
K105115	46	23.7	Caucasian	Pre-menopausal	13	NA	33	29	3	2	12	No	Yes	No
K105116	44	24.2	Caucasian	Pre-menopausal	13	NA	31	24	3	4	24	No	Yes	No
K105118	44	30.2	Caucasian	Pre-menopausal	13	NA	31	NA	NA	NA	0	Yes	Yes	No
K105143	50	22.4	Caucasian	Pre-menopausal	14	NA	36	29	2	2	4	No	Yes	No
K105165	53	21.9	Caucasian	Pre-menopausal	13	NA	40	30	5	2	4	No	Yes	No
K105189	49	30.9	Caucasian	Pre-menopausal	11	NA	38	16	3	3	7	Yes	No	No
K105215	62	25.9	Caucasian	Post-menopausal	13	50	37	NA	1	0	0	No	Yes	Yes
K105263	51	39.4	Caucasian	Post-menopausal	12	48	36	21	5	3	108	Yes	Yes	No
K105268	43	42.9	Caucasian	Post-menopausal	11	37	26	NA	NA	NA	0	Yes	No	No
K105281	59	26.6	Caucasian	Post-menopausal	12	43	31	23	2	2	18	No	Yes	No
K105308	62	21.4	Caucasian	Post-menopausal	16	50	34	NA	NA	NA	0	No	Yes	Yes
K105314	43	26.6	Caucasian	Pre-menopausal	13	NA	30	NA	NA	NA	0	No	Yes	No
K105338	61	33.1	Caucasian	Post-menopausal	12	49	37	NA	NA	NA	0	Yes	Yes	Yes
K105341	48	27.5	Caucasian	Pre-menopausal	13	NA	35	NA	NA	NA	0	No	Yes	No
K105342	40	24.8	Caucasian	Pre-menopausal	13	NA	27	NA	NA	NA	0	No	Yes	No
K105346	52	28	Caucasian	Post-menopausal	13	28	15	25	1	1	2	No	Yes	Yes
K105454	70	41.4	Caucasian	Post-menopausal	16	27	11	22	1	1	0	Yes	No	No
K105462	68	37.3	Caucasian	Post-menopausal	11	29	18	NA	NA	NA	0	Yes	No	No
K105498	48	37.4	Caucasian	Pre-menopausal	12	NA	36	NA	NA	NA	0	Yes	No	No
K105506	58	33.3	Caucasian	Post-menopausal	13	54	41	36	1	1	3	No	No	No
K105513	40	25.6	Caucasian	Pre-menopausal	12	NA	28	32	3	3	27	No	No	No
K105559	64	24.4	Caucasian	Post-menopausal	12	54	42	29	2	2	20	Yes	Yes	No
K105562	37	23.7	Caucasian	Pre-menopausal	12	NA	25	30	2	2	12	No	Yes	No
K105563	60	28.6	Caucasian	Post-menopausal	11	48	37	NA	NA	NA	0	Yes	Yes	Yes
K105569	43	22.7	Caucasian	Pre-menopausal	12	NA	31	27	4	3	10	No	Yes	No
K105581	43	19.6	Caucasian	Pre-menopausal	13	NA	30	29	2	2	7	Yes	Yes	No
K105631	50	21.3	Caucasian	Pre-menopausal	13	NA	37	NA	NA	NA	0	Yes	Yes	No
K105634	58	36.7	Caucasian	Post-menopausal	13	54	41	NA	NA	NA	0	Yes	Yes	Yes
K105651	46	22.7	Caucasian	Pre-menopausal	12	NA	34	31	1	1	11	No	Yes	No
K105655	42	23.7	Caucasian	Pre-menopausal	13	NA	29	29	3	3	3	Yes	Yes	No
K105678	63	30.1	Caucasian	Post-menopausal	14	45	31	27	5	4	26	No	Yes	N/A
K105703	41	28	Caucasian	Pre-menopausal	13	NA	28	21	4	4	24	No	No	No
K105705	64	28.2	Caucasian	Post-menopausal	12	44	32	24	3	3	6	Yes	Yes	Yes
K105707	57	28.8	Caucasian	Post-menopausal	14	33	19	21	1	1	12	No	Yes	Yes
K105722	62	28.6	Caucasian	Post-menopausal	13	46	33	37	1	1	2	No	Yes	No
K105728	51	22.5	Caucasian	Pre-menopausal	16	NA	35	NA	NA	NA	0	No	Yes	No
K105799	45	26.6	Hispanic	Pre-menopausal	10	NA	35	32	6	3	28	No	Yes	No
K105801	62	22.5	Caucasian	Post-menopausal	12	48	36	32	2	1	0	No	No	Yes
K105814	42	27.6	Caucasian	Pre-menopausal	13	NA	29	30	1	2	0	No	Yes	No
K105845	45	25.6	Caucasian	Pre-menopausal	13	NA	32	27	3	3	10	No	Yes	No
K105848	48	31	Caucasian	Post-menopausal	14	43	29	NA	NA	NA	0	Yes	Yes	No
K105855	59	19.8	Caucasian	Post-menopausal	13	44	31	NA	NA	NA	0	No	Yes	Yes
K105861	44	45.1	Caucasian	Pre-menopausal	12	NA	32	38	2	2	0	No	Yes	No
K105865	46	27.6	Caucasian	Pre-menopausal	13	NA	33	NA	NA	NA	0	No	Yes	No
K105872	56	31.6	Caucasian	Post-menopausal	14	54	40	NA	NA	NA	0	No	Yes	No
K105893	53	24	Caucasian	Pre-menopausal	14	NA	39	NA	NA	NA	0	No	Yes	No
K105903	63	33.8	Caucasian	Post-menopausal	12	51	39	26	2	2	0	Yes	Yes	Yes
K105914	44	20.7	Caucasian	Pre-menopausal	14	NA	30	25	4	3	11	No	Yes	No
K105994	45	37.9	Caucasian	Pre-menopausal	13	NA	32	26	3	3	10	No	Yes	No
K106013	56	30.4	Caucasian	Post-menopausal	12	51	39	NA	NA	NA	0	Yes	Yes	Yes
K106017	40	24.4	Caucasian	Pre-menopausal	9	NA	31	27	5	5	64	No	No	No
K106021	51	23.6	Caucasian	Pre-menopausal	13	NA	38	NA	NA	NA	0	Yes	Yes	No
K106027	48	NA	Caucasian	Pre-menopausal	13	NA	35	NA	NA	NA	0	Yes	No	No
K106028	53	36.5	Caucasian	Post-menopausal	14	52	38	19	3	3	18	No	No	No
K106029	57	36.5	Caucasian	Post-menopausal	13	48	35	NA	2	0	0	Yes	Yes	Yes
K106091	41	22.1	Caucasian	Pre-menopausal	15	NA	26	29	4	2	8	No	Yes	No
K106106	62	34	Caucasian	Post-menopausal	11	53	42	NA	NA	NA	0	No	No	No
K106161	39	25.8	Caucasian	Pre-menopausal	12	NA	27	NA	NA	NA	0	No	Yes	No
K106179	57	33.3	Caucasian	Post-menopausal	11	39	28	NA	NA	NA	0	No	Yes	Yes
K106188	49	25.8	Caucasian	Post-menopausal	13	43	30	33	3	2	15	No	Yes	Yes
K106199	41	23.3	Caucasian	Pre-menopausal	17	NA	24	25	3	2	0	No	Yes	No
K106203	58	24.7	Caucasian	Post-menopausal	12	53	41	NA	NA	NA	0	Yes	Yes	No
K106230	53	26.9	Caucasian	Post-menopausal	12	52	40	NA	2	0	0	No	No	Yes
K106233	58	18.6	Caucasian	Post-menopausal	16	47	31	NA	1	0	0	Yes	No	No
K106234	54	22.1	Caucasian	Pre-menopausal	11	NA	43	NA	1	0	0	No	Yes	No
K106316	58	40.4	Caucasian	Post-menopausal	13	48	35	NA	2	0	0	No	Yes	Yes
K106331	40	17.7	Caucasian	Post-menopausal	14	29	15	18	4	3	7	No	No	No
K106341	45	42.9	Caucasian	Pre-menopausal	13	NA	32	NA	NA	NA	0	Yes	No	No
K106356	41	19	Caucasian	Pre-menopausal	19	NA	22	24	2	2	0	Yes	No	No
K106399	70	21.2	Caucasian	Post-menopausal	11	50	39	22	7	6	37	No	No	Yes
K106413	49	20.6	Caucasian	Pre-menopausal	14	NA	35	NA	NA	NA	0	No	Yes	No
K106427	70	26.8	Caucasian	Post-menopausal	16	38	22	NA	NA	NA	0	Yes	Yes	No
K106453	65	26	Caucasian	Post-menopausal	14	45	31	NA	NA	NA	0	No	Yes	No
K106463	44	42.3	Caucasian	Pre-menopausal	13	NA	31	23	3	2	6	No	Yes	No
K106472	59	36.9	Caucasian	Post-menopausal	13	54	41	31	2	1	6	No	No	No
K106526	47	30.7	Caucasian	Pre-menopausal	13	NA	34	NA	NA	NA	0	No	Yes	No
K106562	55	30.5	Caucasian	Post-menopausal	9	48	39	32	3	1	12	Yes	No	No
K106578	44	32.2	Caucasian	Pre-menopausal	12	NA	32	33	2	2	1	No	Yes	No
K106582	42	44.3	Caucasian	Post-menopausal	15	40	25	28	1	1	0	No	No	No
K106626	42	28.1	Caucasian	Pre-menopausal	12	NA	30	33	3	2	24	No	No	No
K106630	42	28.1	Caucasian	Pre-menopausal	12	NA	30	20	3	2	0	Yes	No	No
K106649	51	22.5	Caucasian	Pre-menopausal	16	NA	35	27	5	4	50	No	Yes	No
K106681	90	29.3	Caucasian	Post-menopausal	11	50	39	30	2	2	0	No	No	No
K106697	40	36.3	Caucasian	Pre-menopausal	12	NA	28	27	2	2	22	Yes	Yes	No
K106710	48	40	Caucasian	Pre-menopausal	11	NA	37	NA	1	0	0	No	No	No
K106716	54	22.8	Hispanic	Post-menopausal	12	50	38	NA	2	0	0	Yes	Yes	Yes
K106745	44	27.3	Caucasian	Post-menopausal	12	41	29	NA	NA	NA	0	No	No	No
K106769	42	36.1	Caucasian	Pre-menopausal	14	NA	28	NA	NA	NA	0	No	No	No
K106772	42	24.8	Hispanic	Pre-menopausal	13	NA	29	34	2	2	21	No	Yes	No
K106813	40	35.9	Caucasian	Pre-menopausal	13	NA	27	38	1	1	13	Yes	Yes	No
K106821	76	20.8	Caucasian	Post-menopausal	13	51	38	22	4	3	0	No	No	No
K106830	53	26.3	Caucasian	Pre-menopausal	13	NA	40	NA	NA	NA	0	No	Yes	No
K106833	60	33.5	Caucasian	Post-menopausal	11	52	41	NA	NA	NA	0	No	Yes	No
K106839	59	26.1	Caucasian	Post-menopausal	13	55	42	27	3	3	36	Yes	Yes	No
K106841	47	24.1	Caucasian	Pre-menopausal	15	NA	32	NA	NA	NA	0	No	No	No
K106843	52	27.1	Caucasian	Post-menopausal	12	49	37	NA	NA	NA	0	No	Yes	No
K106933	63	28.7	Hispanic	Post-menopausal	13	50	37	NA	NA	NA	0	Yes	No	No
K106953	48	28.3	Caucasian	Pre-menopausal	11	NA	37	30	2	2	8	No	No	No
K106955	42	19.6	Caucasian	Pre-menopausal	13	NA	29	34	3	1	0	Yes	Yes	No
K106959	50	50.2	Caucasian	Post-menopausal	13	NA	37	20	2	2	0	No	No	No
K106962	62	33.4	Caucasian	Post-menopausal	13	51	38	NA	NA	NA	0	Yes	Yes	Yes
K106968	42	52.9	Caucasian	Pre-menopausal	9	NA	33	NA	NA	NA	0	No	No	No
K106982	43	28	Hispanic	Pre-menopausal	10	NA	33	NA	NA	NA	0	No	Yes	No
K107001	52	23.8	Caucasian	Post-menopausal	13	46	33	NA	NA	NA	0	No	Yes	Yes
K107026	40	40.8	Caucasian	Pre-menopausal	14	NA	26	22	2	2	0	No	No	No
K107048	51	37.8	Caucasian	Pre-menopausal	13	NA	38	35	2	2	9	No	Yes	No
K107069	45	27.8	Caucasian	Pre-menopausal	13	NA	32	23	4	3	3	No	Yes	No
K107070	45	28.2	Caucasian	Pre-menopausal	12	NA	33	18	2	2	24	Yes	Yes	No
K107071	44	28.8	Caucasian	Pre-menopausal	11	NA	33	32	2	2	0	No	Yes	No
K107096	64	21.6	Caucasian	Post-menopausal	13	52	39	18	4	4	12	No	No	Yes
K107100	63	22.5	Caucasian	Post-menopausal	12	39	27	NA	NA	NA	0	No	Yes	Yes
K107104	63	18.5	Caucasian	Post-menopausal	11	53	42	29	2	2	18	No	No	Yes
K107105	56	37.1	Caucasian	Post-menopausal	13	53	40	30	2	2	30	Yes	Yes	No
K107115	59	18.1	Caucasian	Post-menopausal	13	54	41	28	5	3	39	No	Yes	No
K107175	61	32.1	Caucasian	Post-menopausal	12	50	38	26	4	3	0	No	No	Yes
K107208	67	30.5	Caucasian	Post-menopausal	16	55	39	20	2	2	18	Yes	Yes	No
K107209	67	32.7	Caucasian	Post-menopausal	13	43	30	23	2	2	6	No	No	Yes
K107215	57	23.6	Caucasian	Post-menopausal	13	54	41	NA	NA	NA	0	No	Yes	No
K107245	44	28.1	Caucasian	Pre-menopausal	12	NA	32	NA	1	0	0	No	Yes	No
K107272	62	23.2	Caucasian	Post-menopausal	14	49	35	18	2	1	0	No	Yes	Yes
K107359	54	22.5	Hispanic	Post-menopausal	12	50	38	NA	2	0	0	Yes	Yes	Yes
K107387	62	28	Caucasian	Post-menopausal	12	48	36	19	1	1	0	Yes	No	Yes
K107466	59	29.6	Caucasian	Post-menopausal	11	51	40	23	4	2	0	No	No	No
K107475	63	29.5	Caucasian	Post-menopausal	13	54	41	28	2	2	29	No	No	No
K107476	59	23	Caucasian	Post-menopausal	11	53	42	NA	NA	NA	0	Yes	Yes	No
K107575	51	30.3	Hispanic	Post-menopausal	12	37	25	22	1	1	0	No	Yes	Yes
K107577	55	32.9	Caucasian	Post-menopausal	11	48	37	22	3	2	12	Yes	Yes	No
K107595	44	31.5	Caucasian	Pre-menopausal	11	NA	33	29	1	1	3	No	Yes	No
K107612	52	22.7	Caucasian	Pre-menopausal	12	NA	40	NA	NA	NA	0	No	Yes	No
K107652	50	21.8	Caucasian	Pre-menopausal	13	NA	37	NA	NA	NA	0	No	Yes	No
K107725	57	24.3	Caucasian	Post-menopausal	9	36	27	23	2	2	6	No	Yes	Yes
K107779	58	31.3	Caucasian	Post-menopausal	12	45	33	NA	1	0	0	No	Yes	Yes
K107911	38	23.5	Caucasian	Pre-menopausal	9	NA	29	30	2	2	5	No	No	No
K108059	57	23.5	Caucasian	Post-menopausal	16	48	32	NA	3	0	0	No	Yes	Yes
K108084	48	27.1	Caucasian	Pre-menopausal	12	NA	36	NA	NA	NA	0	No	Yes	No
K108151	71	30.5	Caucasian	Post-menopausal	14	41	27	NA	NA	NA	0	Yes	No	No
K108156	34	33.8	Caucasian	Post-menopausal	13	24	11	21	2	2	6	Yes	No	No
K108190	49	25.6	Caucasian	Pre-menopausal	17	NA	32	25	2	2	2	Yes	Yes	No
K108206	45	23.1	Caucasian	Pre-menopausal	13	NA	32	18	4	2	0	No	No	No
K108209	51	33	Caucasian	Post-menopausal	14	47	33	NA	2	0	0	No	Yes	Yes
K108241	59	29.4	Caucasian	Post-menopausal	14	42	28	NA	1	0	0	No	No	No
K108242	63	29.3	Caucasian	Post-menopausal	12	53	41	NA	NA	NA	0	Yes	Yes	No
K108262	52	35.3	Caucasian	Post-menopausal	12	36	24	NA	NA	NA	0	No	Yes	No
K108272	67	31.9	Caucasian	Post-menopausal	13	45	32	NA	NA	NA	0	Yes	No	Yes
K108276	41	18.6	Caucasian	Pre-menopausal	14	NA	27	NA	NA	NA	0	No	Yes	No
