## Supplementary Data 4 for "Systematic dissection of epigenetic age acceleration in normal breast tissue reveals its link to estrogen signaling and cancer risk"

### Sheet: HO
lhs	op	rhs	label	est	se	z	pvalue	ci.lower	ci.upper	clock	name	padj	p_label	padj_label	ci_label
direct_Age	:=	c1	direct_Age	0.60471	0.0244805	24.7017	0	0.553931	0.651402	HO	Direct effects	0	< 2.2e-16	< 2.2e-16	0.605 [0.554, 0.651]
indirect_Age	:=	a1*b1+a2*b2+a3*b3+a4*b4+a5*b5+a6*b6+a7*b7	indirect_Age	-0.0223545	0.0138309	-1.61627	0.106035	-0.0502123	0.00618558	HO	Indirect effects	0.316404	0.106	0.3164	-0.022 [-0.050, 0.006]
total_Age	:=	a1*b1+a2*b2+a3*b3+a4*b4+a5*b5+a6*b6+a7*b7+c1	total_Age	0.582355	0.0204523	28.4738	0	0.540928	0.619415	HO	Total effects	0	< 2.2e-16	< 2.2e-16	0.582 [0.541, 0.619]
ind_Adipocyte	:=	a1*b1	ind_Adipocyte	-0.0838709	0.0780516	-1.07456	0.282573	-0.223203	0.0829771	HO	Adipocyte	0.553222	0.2826	0.5532	-0.084 [-0.223, 0.083]
ind_Epithelial_cell_luminal	:=	a2*b2	ind_Epithelial_cell_luminal	0.0925085	0.0830255	1.11422	0.265186	-0.0822888	0.268589	HO	Epithelial cell (luminal)	0.55247	0.2652	0.5525	0.093 [-0.082, 0.269]
ind_Myoepithelial_basal	:=	a3*b3	ind_Myoepithelial_basal	0.0394144	0.0314102	1.25483	0.209541	-0.0273532	0.103543	HO	Myoepithelial (basal)	0.470101	0.2095	0.4701	0.039 [-0.027, 0.104]
ind_Endothelial_cell_vascular	:=	a4*b4	ind_Endothelial_cell_vascular	-0.0312683	0.0163905	-1.9077	0.0564295	-0.0639156	0.00147696	HO	Endothelial cell (vascular)	0.191455	0.0564	0.1915	-0.031 [-0.064, 0.001]
ind_Immune_DC_macrophage	:=	a5*b5	ind_Immune_DC_macrophage	-0.0310387	0.021488	-1.44447	0.148606	-0.0742426	0.0151762	HO	DC/macrophage	0.391069	0.1486	0.3911	-0.031 [-0.074, 0.015]
ind_Endothelial_cell_lymphatic	:=	a6*b6	ind_Endothelial_cell_lymphatic	-0.000864066	0.00334293	-0.258475	0.79604	-0.00827454	0.00727258	HO	Endothelial cell (lymphatic)	0.882688	0.796	0.8827	-0.001 [-0.008, 0.007]
ind_Fibroblast	:=	a7*b7	ind_Fibroblast	-0.00723531	0.0100134	-0.72256	0.46995	-0.0321415	0.0089753	HO	Fibroblast	0.661902	0.47	0.6619	-0.007 [-0.032, 0.009]

### Sheet: Altum
lhs	op	rhs	label	est	se	z	pvalue	ci.lower	ci.upper	clock	name	padj	p_label	padj_label	ci_label
direct_Age	:=	c1	direct_Age	0.801814	0.0383254	20.9212	0	0.729444	0.873775	Altum	Direct effects	0	< 2.2e-16	< 2.2e-16	0.802 [0.729, 0.874]
indirect_Age	:=	a1*b1+a2*b2+a3*b3+a4*b4+a5*b5+a6*b6+a7*b7	indirect_Age	-0.0621456	0.022887	-2.71533	0.00662104	-0.109716	-0.0251101	Altum	Indirect effects	0.0264841	0.0066	0.0265	-0.062 [-0.110, -0.025]
total_Age	:=	a1*b1+a2*b2+a3*b3+a4*b4+a5*b5+a6*b6+a7*b7+c1	total_Age	0.739668	0.0305799	24.188	0	0.676641	0.792615	Altum	Total effects	0	< 2.2e-16	< 2.2e-16	0.74 [0.677, 0.793]
ind_Adipocyte	:=	a1*b1	ind_Adipocyte	-0.17804	0.104864	-1.69782	0.0895423	-0.421976	0.0244982	Altum	Adipocyte	0.27982	0.0895	0.2798	-0.178 [-0.422, 0.024]
ind_Epithelial_cell_luminal	:=	a2*b2	ind_Epithelial_cell_luminal	0.144801	0.109441	1.3231	0.185802	-0.0718816	0.392456	Altum	Epithelial cell (luminal)	0.461164	0.1858	0.4612	0.145 [-0.072, 0.392]
ind_Myoepithelial_basal	:=	a3*b3	ind_Myoepithelial_basal	0.0679362	0.0438848	1.54806	0.121609	-0.0154754	0.172006	Altum	Myoepithelial (basal)	0.328672	0.1216	0.3287	0.068 [-0.015, 0.172]
ind_Endothelial_cell_vascular	:=	a4*b4	ind_Endothelial_cell_vascular	-0.0504882	0.0238726	-2.1149	0.0344388	-0.107869	-0.0075298	Altum	Endothelial cell (vascular)	0.122996	0.0344	0.123	-0.05 [-0.108, -0.008]
ind_Immune_DC_macrophage	:=	a5*b5	ind_Immune_DC_macrophage	-0.0405918	0.028537	-1.42243	0.154903	-0.101143	0.0147809	Altum	DC/macrophage	0.397186	0.1549	0.3972	-0.041 [-0.101, 0.015]
ind_Endothelial_cell_lymphatic	:=	a6*b6	ind_Endothelial_cell_lymphatic	0.00375369	0.00681309	0.550953	0.581666	-0.00550349	0.0216772	Altum	Endothelial cell (lymphatic)	0.730494	0.5817	0.7305	0.004 [-0.006, 0.022]
ind_Fibroblast	:=	a7*b7	ind_Fibroblast	-0.00951637	0.0125111	-0.760634	0.446876	-0.0371987	0.0123303	Altum	Fibroblast	0.647646	0.4469	0.6476	-0.01 [-0.037, 0.012]

### Sheet: ElasticNet
lhs	op	rhs	label	est	se	z	pvalue	ci.lower	ci.upper	clock	name	padj	p_label	padj_label	ci_label
direct_Age	:=	c1	direct_Age	0.828135	0.026765	30.941	0	0.77627	0.884807	ElasticNet	Direct effects	0	< 2.2e-16	< 2.2e-16	0.828 [0.776, 0.885]
indirect_Age	:=	a1*b1+a2*b2+a3*b3+a4*b4+a5*b5+a6*b6+a7*b7	indirect_Age	0.0201462	0.0157432	1.27968	0.200659	-0.00942484	0.0516084	ElasticNet	Indirect effects	0.470101	0.2007	0.4701	0.02 [-0.009, 0.052]
total_Age	:=	a1*b1+a2*b2+a3*b3+a4*b4+a5*b5+a6*b6+a7*b7+c1	total_Age	0.848282	0.0223147	38.0144	0	0.803812	0.889184	ElasticNet	Total effects	0	< 2.2e-16	< 2.2e-16	0.848 [0.804, 0.889]
ind_Adipocyte	:=	a1*b1	ind_Adipocyte	-0.0930034	0.0860748	-1.08049	0.279922	-0.265663	0.0724688	ElasticNet	Adipocyte	0.553222	0.2799	0.5532	-0.093 [-0.266, 0.072]
ind_Epithelial_cell_luminal	:=	a2*b2	ind_Epithelial_cell_luminal	0.119943	0.0913283	1.31331	0.189077	-0.0678813	0.303795	ElasticNet	Epithelial cell (luminal)	0.461164	0.1891	0.4612	0.12 [-0.068, 0.304]
ind_Myoepithelial_basal	:=	a3*b3	ind_Myoepithelial_basal	0.041451	0.0371281	1.11643	0.264238	-0.0390291	0.114288	ElasticNet	Myoepithelial (basal)	0.55247	0.2642	0.5525	0.041 [-0.039, 0.114]
ind_Endothelial_cell_vascular	:=	a4*b4	ind_Endothelial_cell_vascular	-0.00848368	0.0193692	-0.437998	0.661388	-0.0515184	0.034887	ElasticNet	Endothelial cell (vascular)	0.778103	0.6614	0.7781	-0.008 [-0.052, 0.035]
ind_Immune_DC_macrophage	:=	a5*b5	ind_Immune_DC_macrophage	-0.0288852	0.0231206	-1.24933	0.211545	-0.0783745	0.0177095	ElasticNet	DC/macrophage	0.470101	0.2115	0.4701	-0.029 [-0.078, 0.018]
ind_Endothelial_cell_lymphatic	:=	a6*b6	ind_Endothelial_cell_lymphatic	-0.00212314	0.00411982	-0.515348	0.60631	-0.0115785	0.00502489	ElasticNet	Endothelial cell (lymphatic)	0.730494	0.6063	0.7305	-0.002 [-0.012, 0.005]
ind_Fibroblast	:=	a7*b7	ind_Fibroblast	-0.00875208	0.0116965	-0.748266	0.454299	-0.0379004	0.0103997	ElasticNet	Fibroblast	0.648999	0.4543	0.649	-0.009 [-0.038, 0.010]

### Sheet: EPM
lhs	op	rhs	label	est	se	z	pvalue	ci.lower	ci.upper	clock	name	padj	p_label	padj_label	ci_label
direct_Age	:=	c1	direct_Age	0.860865	0.0642168	13.4056	0	0.739705	0.980994	EPM	Direct effects	0	< 2.2e-16	< 2.2e-16	0.861 [0.740, 0.981]
indirect_Age	:=	a1*b1+a2*b2+a3*b3+a4*b4+a5*b5+a6*b6+a7*b7	indirect_Age	0.0564173	0.0352754	1.59934	0.109745	-0.0119588	0.127129	EPM	Indirect effects	0.316404	0.1097	0.3164	0.056 [-0.012, 0.127]
total_Age	:=	a1*b1+a2*b2+a3*b3+a4*b4+a5*b5+a6*b6+a7*b7+c1	total_Age	0.917282	0.0501071	18.3064	0	0.815269	1.02351	EPM	Total effects	0	< 2.2e-16	< 2.2e-16	0.917 [0.815, 1.024]
ind_Adipocyte	:=	a1*b1	ind_Adipocyte	-0.222267	0.177106	-1.255	0.209479	-0.59516	0.0834425	EPM	Adipocyte	0.470101	0.2095	0.4701	-0.222 [-0.595, 0.083]
ind_Epithelial_cell_luminal	:=	a2*b2	ind_Epithelial_cell_luminal	0.299264	0.187642	1.59487	0.110742	-0.0261269	0.697271	EPM	Epithelial cell (luminal)	0.316404	0.1107	0.3164	0.299 [-0.026, 0.697]
ind_Myoepithelial_basal	:=	a3*b3	ind_Myoepithelial_basal	0.0406365	0.0741826	0.54779	0.583836	-0.0987475	0.193884	EPM	Myoepithelial (basal)	0.730494	0.5838	0.7305	0.041 [-0.099, 0.194]
ind_Endothelial_cell_vascular	:=	a4*b4	ind_Endothelial_cell_vascular	-0.000643667	0.0360442	-0.0178577	0.985752	-0.077911	0.0690796	EPM	Endothelial cell (vascular)	0.985752	0.9858	0.9858	-0.001 [-0.078, 0.069]
ind_Immune_DC_macrophage	:=	a5*b5	ind_Immune_DC_macrophage	-0.0393775	0.051331	-0.76713	0.443004	-0.148285	0.0543386	EPM	DC/macrophage	0.647646	0.443	0.6476	-0.039 [-0.148, 0.054]
ind_Endothelial_cell_lymphatic	:=	a6*b6	ind_Endothelial_cell_lymphatic	-0.00984052	0.0114881	-0.856582	0.391676	-0.036369	0.00788123	EPM	Endothelial cell (lymphatic)	0.632157	0.3917	0.6322	-0.01 [-0.036, 0.008]
ind_Fibroblast	:=	a7*b7	ind_Fibroblast	-0.0113539	0.0215786	-0.526165	0.598773	-0.0611094	0.0263777	EPM	Fibroblast	0.730494	0.5988	0.7305	-0.011 [-0.061, 0.026]

### Sheet: GR
lhs	op	rhs	label	est	se	z	pvalue	ci.lower	ci.upper	clock	name	padj	p_label	padj_label	ci_label
direct_Age	:=	c1	direct_Age	0.699684	0.0200096	34.9674	0	0.656385	0.737992	GR	Direct effects	0	< 2.2e-16	< 2.2e-16	0.7 [0.656, 0.738]
indirect_Age	:=	a1*b1+a2*b2+a3*b3+a4*b4+a5*b5+a6*b6+a7*b7	indirect_Age	-0.0410827	0.0133633	-3.0743	0.00210998	-0.067304	-0.01465	GR	Indirect effects	0.00879158	0.0021	0.0088	-0.041 [-0.067, -0.015]
total_Age	:=	a1*b1+a2*b2+a3*b3+a4*b4+a5*b5+a6*b6+a7*b7+c1	total_Age	0.658601	0.0200372	32.869	0	0.613601	0.699459	GR	Total effects	0	< 2.2e-16	< 2.2e-16	0.659 [0.614, 0.699]
ind_Adipocyte	:=	a1*b1	ind_Adipocyte	0.00729787	0.0408585	0.178613	0.858242	-0.0752714	0.100598	GR	Adipocyte	0.903412	0.8582	0.9034	0.007 [-0.075, 0.101]
ind_Epithelial_cell_luminal	:=	a2*b2	ind_Epithelial_cell_luminal	-0.0531611	0.0451158	-1.17832	0.238667	-0.157379	0.0385818	GR	Epithelial cell (luminal)	0.518842	0.2387	0.5188	-0.053 [-0.157, 0.039]
ind_Myoepithelial_basal	:=	a3*b3	ind_Myoepithelial_basal	-0.00511458	0.016501	-0.309955	0.756595	-0.0460023	0.0242789	GR	Myoepithelial (basal)	0.850107	0.7566	0.8501	-0.005 [-0.046, 0.024]
ind_Endothelial_cell_vascular	:=	a4*b4	ind_Endothelial_cell_vascular	-0.0060947	0.0113781	-0.53565	0.5922	-0.0276801	0.0192288	GR	Endothelial cell (vascular)	0.730494	0.5922	0.7305	-0.006 [-0.028, 0.019]
ind_Immune_DC_macrophage	:=	a5*b5	ind_Immune_DC_macrophage	0.0131188	0.0133633	0.981703	0.326246	-0.010398	0.0453183	GR	DC/macrophage	0.582583	0.3262	0.5826	0.013 [-0.010, 0.045]
ind_Endothelial_cell_lymphatic	:=	a6*b6	ind_Endothelial_cell_lymphatic	-0.00198476	0.00317171	-0.625769	0.531466	-0.00987437	0.00312795	GR	Endothelial cell (lymphatic)	0.699298	0.5315	0.6993	-0.002 [-0.010, 0.003]
ind_Fibroblast	:=	a7*b7	ind_Fibroblast	0.00485572	0.00571386	0.849814	0.395428	-0.00495437	0.0186243	GR	Fibroblast	0.632157	0.3954	0.6322	0.005 [-0.005, 0.019]

### Sheet: PH
lhs	op	rhs	label	est	se	z	pvalue	ci.lower	ci.upper	clock	name	padj	p_label	padj_label	ci_label
direct_Age	:=	c1	direct_Age	0.515634	0.0653935	7.8851	3.10862e-15	0.387036	0.646712	PH	Direct effects	1.63612e-14	3.11e-15	1.64e-14	0.516 [0.387, 0.647]
indirect_Age	:=	a1*b1+a2*b2+a3*b3+a4*b4+a5*b5+a6*b6+a7*b7	indirect_Age	-0.282173	0.0596488	-4.73057	2.23893e-06	-0.408071	-0.171444	PH	Indirect effects	1.06616e-05	2.24e-06	1.07e-05	-0.282 [-0.408, -0.171]
total_Age	:=	a1*b1+a2*b2+a3*b3+a4*b4+a5*b5+a6*b6+a7*b7+c1	total_Age	0.233461	0.0677051	3.4482	0.00056433	0.114303	0.382205	PH	Total effects	0.00256513	0.0006	0.0026	0.233 [0.114, 0.382]
ind_Adipocyte	:=	a1*b1	ind_Adipocyte	-0.372551	0.196082	-1.89997	0.0574366	-0.809488	-0.0373929	PH	Adipocyte	0.191455	0.0574	0.1915	-0.373 [-0.809, -0.037]
ind_Epithelial_cell_luminal	:=	a2*b2	ind_Epithelial_cell_luminal	0.129675	0.200845	0.645649	0.518507	-0.247125	0.584576	PH	Epithelial cell (luminal)	0.691343	0.5185	0.6913	0.13 [-0.247, 0.585]
ind_Myoepithelial_basal	:=	a3*b3	ind_Myoepithelial_basal	0.0781986	0.0776924	1.00652	0.314168	-0.0497815	0.253491	PH	Myoepithelial (basal)	0.571214	0.3142	0.5712	0.078 [-0.050, 0.253]
ind_Endothelial_cell_vascular	:=	a4*b4	ind_Endothelial_cell_vascular	-0.0959911	0.0439043	-2.18637	0.0287884	-0.197284	-0.0202448	PH	Endothelial cell (vascular)	0.110725	0.0288	0.1107	-0.096 [-0.197, -0.020]
ind_Immune_DC_macrophage	:=	a5*b5	ind_Immune_DC_macrophage	-0.00969617	0.0504381	-0.192239	0.847555	-0.120219	0.0810682	PH	DC/macrophage	0.903295	0.8476	0.9033	-0.01 [-0.120, 0.081]
ind_Endothelial_cell_lymphatic	:=	a6*b6	ind_Endothelial_cell_lymphatic	0.0109192	0.01279	0.853727	0.393256	-0.0103949	0.0444934	PH	Endothelial cell (lymphatic)	0.632157	0.3933	0.6322	0.011 [-0.010, 0.044]
ind_Fibroblast	:=	a7*b7	ind_Fibroblast	-0.0227275	0.0280546	-0.810117	0.417873	-0.0933935	0.012873	PH	Fibroblast	0.640486	0.4179	0.6405	-0.023 [-0.093, 0.013]

### Sheet: HA
lhs	op	rhs	label	est	se	z	pvalue	ci.lower	ci.upper	clock	name	padj	p_label	padj_label	ci_label
direct_Age	:=	c1	direct_Age	0.427246	0.0307177	13.9088	0	0.366303	0.488255	HA	Direct effects	0	< 2.2e-16	< 2.2e-16	0.427 [0.366, 0.488]
indirect_Age	:=	a1*b1+a2*b2+a3*b3+a4*b4+a5*b5+a6*b6+a7*b7	indirect_Age	-0.0834846	0.0245381	-3.40224	0.000668362	-0.139069	-0.0422906	HA	Indirect effects	0.00290592	0.0007	0.0029	-0.083 [-0.139, -0.042]
total_Age	:=	a1*b1+a2*b2+a3*b3+a4*b4+a5*b5+a6*b6+a7*b7+c1	total_Age	0.343762	0.0298135	11.5304	0	0.276621	0.39569	HA	Total effects	0	< 2.2e-16	< 2.2e-16	0.344 [0.277, 0.396]
ind_Adipocyte	:=	a1*b1	ind_Adipocyte	-0.0298242	0.0854327	-0.349096	0.727017	-0.18758	0.17422	HA	Adipocyte	0.845369	0.727	0.8454	-0.03 [-0.188, 0.174]
ind_Epithelial_cell_luminal	:=	a2*b2	ind_Epithelial_cell_luminal	-0.104176	0.0986184	-1.05635	0.290808	-0.356286	0.0832993	HA	Epithelial cell (luminal)	0.553222	0.2908	0.5532	-0.104 [-0.356, 0.083]
ind_Myoepithelial_basal	:=	a3*b3	ind_Myoepithelial_basal	-0.00275963	0.0351272	-0.0785609	0.937382	-0.0887656	0.0543047	HA	Myoepithelial (basal)	0.94685	0.9374	0.9469	-0.003 [-0.089, 0.054]
ind_Endothelial_cell_vascular	:=	a4*b4	ind_Endothelial_cell_vascular	0.00750873	0.0233423	0.321679	0.747696	-0.0286479	0.0627306	HA	Endothelial cell (vascular)	0.850107	0.7477	0.8501	0.008 [-0.029, 0.063]
ind_Immune_DC_macrophage	:=	a5*b5	ind_Immune_DC_macrophage	0.0453086	0.0258207	1.75474	0.079304	0.00320619	0.10808	HA	DC/macrophage	0.255819	0.0793	0.2558	0.045 [0.003, 0.108]
ind_Endothelial_cell_lymphatic	:=	a6*b6	ind_Endothelial_cell_lymphatic	0.00135719	0.00544734	0.249148	0.803246	-0.0091105	0.0143568	HA	Endothelial cell (lymphatic)	0.882688	0.8032	0.8827	0.001 [-0.009, 0.014]
ind_Fibroblast	:=	a7*b7	ind_Fibroblast	-0.000899656	0.00938674	-0.0958433	0.923645	-0.0208118	0.0182976	HA	Fibroblast	0.942495	0.9236	0.9425	-0.001 [-0.021, 0.018]

### Sheet: SB
lhs	op	rhs	label	est	se	z	pvalue	ci.lower	ci.upper	clock	name	padj	p_label	padj_label	ci_label
direct_Age	:=	c1	direct_Age	0.831768	0.0398312	20.8823	0	0.757044	0.912912	SB	Direct effects	0	< 2.2e-16	< 2.2e-16	0.832 [0.757, 0.913]
indirect_Age	:=	a1*b1+a2*b2+a3*b3+a4*b4+a5*b5+a6*b6+a7*b7	indirect_Age	-0.200943	0.0414894	-4.84323	1.27744e-06	-0.292675	-0.124218	SB	Indirect effects	6.38719e-06	1.28e-06	6.39e-06	-0.201 [-0.293, -0.124]
total_Age	:=	a1*b1+a2*b2+a3*b3+a4*b4+a5*b5+a6*b6+a7*b7+c1	total_Age	0.630825	0.045924	13.7363	0	0.526048	0.717921	SB	Total effects	0	< 2.2e-16	< 2.2e-16	0.631 [0.526, 0.718]
ind_Adipocyte	:=	a1*b1	ind_Adipocyte	-0.139849	0.144873	-0.965318	0.334386	-0.478934	0.125181	SB	Adipocyte	0.586641	0.3344	0.5866	-0.14 [-0.479, 0.125]
ind_Epithelial_cell_luminal	:=	a2*b2	ind_Epithelial_cell_luminal	-0.0692272	0.157538	-0.439433	0.660348	-0.34929	0.329423	SB	Epithelial cell (luminal)	0.778103	0.6603	0.7781	-0.069 [-0.349, 0.329]
ind_Myoepithelial_basal	:=	a3*b3	ind_Myoepithelial_basal	0.0125615	0.0553075	0.227121	0.820329	-0.0882861	0.144627	SB	Myoepithelial (basal)	0.891662	0.8203	0.8917	0.013 [-0.088, 0.145]
ind_Endothelial_cell_vascular	:=	a4*b4	ind_Endothelial_cell_vascular	-0.0365193	0.0347087	-1.05216	0.292724	-0.11951	0.0263377	SB	Endothelial cell (vascular)	0.553222	0.2927	0.5532	-0.037 [-0.120, 0.026]
ind_Immune_DC_macrophage	:=	a5*b5	ind_Immune_DC_macrophage	0.033247	0.0393579	0.844735	0.398259	-0.056918	0.106194	SB	DC/macrophage	0.632157	0.3983	0.6322	0.033 [-0.057, 0.106]
ind_Endothelial_cell_lymphatic	:=	a6*b6	ind_Endothelial_cell_lymphatic	0.0022077	0.00710156	0.310876	0.755895	-0.0108698	0.0201661	SB	Endothelial cell (lymphatic)	0.850107	0.7559	0.8501	0.002 [-0.011, 0.020]
ind_Fibroblast	:=	a7*b7	ind_Fibroblast	-0.00336405	0.0176803	-0.190271	0.849097	-0.0512789	0.0174831	SB	Fibroblast	0.903295	0.8491	0.9033	-0.003 [-0.051, 0.017]
